# GenDiMug: a generic inclusive multigraph framework to analyze genomic organizations and -omics data at multiple scales

**DOI:** 10.64898/2026.10.06.756533

**Authors:** Jérôme Teulière, Philippe Lopez, Eduardo Corel, Briardo Llorente, Eric Bapteste

## Abstract

After decades of investigation, analyses of genome organization remain challenging. This is because genome descriptions are very information-rich and usually rendered as a linear map of genomic features corresponding to an ordered list of position intervals on a nucleic acid macromolecular backbone. This formalism, while accurate, is not fully optimized to mathematically analyze all genome structural properties, in particular the relations between genomic features, nor to integrate large amounts of -omics data, such as transcriptomes, epigenomes, proteomes, meltomes or chromatin accessibility data, which are increasingly available. We therefore developed GenDiMug, a tool that uses a network representation of the genome as a backbone, providing a natural framework to integrate spatial and ontogenetic relationships between genomic features and multi-omics data. We illustrate how this generic approach can be applied to all sorts of genomes, both to visualize genomic topology at contig and chromosomal scales at base-pair resolution, and to analyze genome positional effects using various graph metrics. Using GenDiMug, we further reveal clumping of genes with similar expression levels in eukaryotic genomes and their possible circadian regulation in a photosynthetic alga.
