## Supplementary Table 1 for "GenDiMug: a generic inclusive multigraph framework to analyze genomic organizations and -omics data at multiple scales"

### Sheet: stats_gfn
Species	Assembly	Nodes	Edges	Ratio E/N	Density
Homo sapiens	GCF_000001405.40_GRCh38.p14 *	2514203	20053580	7.97612	6.34485e-06
Mus musculus	GCF_000001635.27_GRCm39 *	2744441	19864019	7.23791	5.2746e-06
Zea mays	GCF_902167145.1_Zm-B73-REFERENCE-NAM-5.0	1553026	7579736	4.88062	6.28531e-06
Arabidopsis thaliana	GCF_000001735.4_TAIR10.1	814375	5201642	6.38728	1.56864e-05
Oryza sativa Japonica Group	GCF_001433935.1_IRGSP-1.0	952017	5155455	5.4153	1.13765e-05
Caenorhabditis elegans	GCF_000002985.6_WBcel235	743456	4402903	5.92221	1.59316e-05
Chlamydomonas reinhardtii	GCF_000002595.2_Chlamydomonas_reinhardtii_v5.5 #	665632	3281237	4.92951	1.48115e-05
Drosophila melanogaster	GCF_000001215.4_Release_6_plus_ISO1_MT	410089	2860597	6.97555	3.40198e-05
Dictyostelium discoideum	GCF_000004695.1_dicty_2.7	265705	1183771	4.45521	3.35351e-05
Capsaspora owczarzaki	GCF_000151315.2_C_owczarzaki_V2	207649	1064845	5.1281	4.93922e-05
Letharia columbiana	GCF_014066305.1_Lecol_v1.0	224774	1028602	4.57616	4.07181e-05
Aspergillus oryzae RIB40	GCF_000184455.2_ASM18445v3	195311	998046	5.11003	5.23274e-05
Letharia lupina	GCF_014066315.1_Lelup_v1.1	204274	936006	4.58211	4.48626e-05
Schizosaccharomyces pombe	GCF_000002945.2_ASM294v3	96083	589611	6.13648	0.000127734
Saccharomyces cerevisiae	GCF_000146045.2_R64	62938	321615	5.11003	0.000162386
Escherichia coli str. K-12 substr. MG1655	GCF_000005845.2_ASM584v2	39109	143045	3.6576	0.000187051
Bacillus subtilis subsp. subtilis str. 168	GCF_000009045.1_ASM904v1	36297	126474	3.48442	0.000192
Geminocystis herdmanii PCC 6308	GCF_000332235.1_ASM33223v1	29475	97042	3.29235	0.000223407
Candidatus Heimdallarchaeum endolithica	GCA_021513715.1_ASM2151371v1	21512	73668	3.42451	0.000318396
Synechococcus elongatus PCC 7942=FACHB-805	GCF_000012525.1_ASM1252v1	20788	71373	3.43338	0.000330339
Saccharolobus islandicus REY15A	GCF_000189555.1_ASM18955v1	18656	64342	3.44886	0.000369752
Murid betaherpesvirus 1	GCF_008792765.1_ASM879276v1	1035	3786	3.65797	0.00707538
Marine gokushovirus	GCF_000911395.1_ViralProj227357	19	37	1.94737	0.216374
* networks built with chromosomes only ('NC_' prefix) with features 'match', 'locus', 'cDNA_match' filtered out to reduce network complexity.
# complemented using mitochondrial (NC_001638.1) and plastidial (NC_005353.1) reference genomes
